# The temporal dynamics of the sea urchin regulome

**DOI:** 10.1101/2021.09.07.459266

**Authors:** Roberto Feuda

## Abstract

In this work, we used Nanostring N-counter technology, to evaluate the mRNA expression level of more than 330 regulatory genes over 34-time points covering the first three days of development of the sea urchin larvae. The hierarchical clustering of the mRNAs expression levels has identified groups corresponding to the major developmental landmarks (e.g., maternal to zygotic transition and gastrulation). Furthermore, comparison with previous experiments indicates high reproducibility of mRNA level temporal dynamics across batches. Finally, we generated an online tool to visualize gene expression during sea urchin larval development. The site can be accessed at https://nanostring2021.herokuapp.com/.
