## Supplementary material for "The temporal dynamics of the sea urchin regulome": Table S1

### Sheet: Sheet1
GeneName	Accession	Comments	TargetSeq
Ac/Sc	GLEAN3_28148.1	ENDOGENOUS	GTCGCACGCCGTAACGAACGGGAGCGAAACCGCGTCAAACTCGTCAACCATGGATTCGCCAATTTACGCCAGCAGCTCCCTAACGGCGCCAATAATAAGA
Af9	WHL22_754828_0.1	ENDOGENOUS	CAGAGGGAAGCTGCATAGAGCACTTTGTCGACAGAGTCGTATTCCAACTTCATGAGAGCTTTCCAAAGCCTAAGAGAGTTGTAAAGGACCCACCTTTTGA
Ahr_1/Ahr	WHL22_676940_0.1	ENDOGENOUS	AGCTACTTCCAAGATACACGTGACAAAGATCTCTTCCAGTCAGGCTCCTCCAACGGCCTAGCTCGCTTCCTTACTTGCGCCTCCTCCTCCTCTTCAAAGT
Alx1_1/Alx1	NM_214644.1	ENDOGENOUS	AAGAAGAGGAGAAATAGGACGACGTTCACCAGCTATCAACTTGAGGAGATGGAGAAGGTATTTCAAAGAACGCACTATCCCGATGTGTACTGCAGAGAAC
Alx4	WHL22_731149_0.1	ENDOGENOUS	CTAATGCCAAGAGGAAAAAGAGGAGGAACAGGACGACGTTTACTAGTTTCCAACTCGAGGAGATGGAGAAAGTCTTTCAAAAGACACATTACCCGGACGT
Ap2	WHL22_151633_4.1	ENDOGENOUS	ACGGGTCTTCATCCTATGGACGATGGCTCGATACCCACGGATGAACGTTTCTCAAGGTTAGCCCAGGGAGACTATTTCACGAATATGAGGGCGCTTTTCC
Ap4/Tcfap4L	WHL22_28828_0.1	ENDOGENOUS	ATGGCATTCTATGCATTGAAATCGGAGAAAGATACAATTGGCGGATCCTTGCGAGTTCCCAGCGATATGATAAGTCCGAGGGGAAGTCCGTCTCCACCAG
Arnt/ArntL	GLEAN3_00129.1	ENDOGENOUS	CAAGCCAAAAGTCGAGACTGGGTGTGGCTTCGAACCAGCTGCTTCAGCTTTCAGAATCCTTACACCGATGAAGTGGAGTACATCGTCTGCACCAATACAG
Arxl	WHL22_134213_0.1	ENDOGENOUS	GCATGCGAGGATTCACCATATTCGGAGCTTACATACGGAGGTGATTTGGACGAGACTTTTGCGAGAAGGAAGCAGCGAAGAAACAGAACCACATTTACTG
Ash1	WHL22_755846_0.1	ENDOGENOUS	CTACAGCTTCAGTTTGACCATAGTCATGCTGCCCATGGAGATGAACCTGTCCAGGTGTCCCTTGCCGATGTTGATGCGGTCGTCAATGCTGATGTCGGTA
Ash2	WHL22_96450_4.1	ENDOGENOUS	GAGGGCGACACGTTAGGATTCTTCATTCAGCTTCCAGAGAAGACAGAGAAGGATCCAATCATCCCTCCGACCTACAAGGACAGAGCCCTGATTAAATTTA
Ash3L	WHL22_523564_0.1	ENDOGENOUS	CCCGTACCGAACTACCTCGACCCTCGCTACGCTAGCTCCTTCATCAGCCACTACGGGCATAGCTACGTCCCACTCCCGAACCCATTCGGATTCTACGATC
Atbf1	GLEAN3_17348.1	ENDOGENOUS	CGGCGATCAGGGAGGACAAGGTTTACAGACTACCAGATTAAAGTTCTACAGGAGTTTTTCGAAAGCAATGCCTACCCTAAAGATGATGACCTCGACCACC
Atf2	GLEAN3_26905.1	ENDOGENOUS	GATATATGTTCATAAGAGGCAGCGTGTTTCGGAGGAGGACGATAACGAGAATAAACGACAAAAGTTCCTGGAGAGGAATCGAGCTGCTGCTAGTCGGTGT
Atf6b	WHL22_176487_0.1	ENDOGENOUS	GGGGATCCTGGGTTCTACAATGGAAATCATGTACGAGATTTATCAGAAGATTTAAATGTTGCTGAAGAAATGGCCTTTAATTCTGGACTGGATGAAGAGG
Atl7L	WHL22_523571_0.1	ENDOGENOUS	GGCGGAAGAAATGGACCTGAGTCGGGTCAGTTTGACAATTCCCAAGAATTCAACCACCAGGGGAGTGCTAATTTGCAGTCTGAAATATCCCAAAATAGAA
Ato	WHL22_459901_0.1	ENDOGENOUS	GCGAGATGGTGAAAATGGAAGTGGATCTGGTAGAGATTAAATCCGAAATCATAGACCACGGTGATAGCGATAGTCATGGGAAAGATCCGGAAGACCATTT
Awh	WHL22_9369_0.1	ENDOGENOUS	GCGCTGGGTGTGGAAAGGCAATTATTGATCGTTACTTGTTGAGGATAGGGCGTGGTCTGAGCTGGCACTCATCCTGTCTTCGATGCCTTGAGTGTGATGA
Barh1	WHL22_299123_0.1	ENDOGENOUS	TCGCGAATTCGACAGACGATCAGCATTCCACTTCAGGCACTCTGATCTCTCGTTACAGCGAGCTGAAAAAGACAATAAGGACATTGATGACGATGTCGAT
Barx/Barx_1	WHL22_133111_0.1	ENDOGENOUS	TTTGCATTCGTCATCGCGACCTTCGTCACCACCGCAACAGAGATGTTTGCCATCGCCGGAACTTCGGCGGAAAAGTTCTCCGGATAACGCTATCAGTCCA
Bbx	WHL22_356734_3.1	ENDOGENOUS	CCAAAGAGCAGTGACTTCAAGAGCCCTTTGAAGAAGTTGAAGGAGAATCTGTTAGGGAAGCACTCTTCATCCTCCTCCTCATCGACGACTATCACTAATG
Birc6/Birc6_1	WHL22_609255_0.1	ENDOGENOUS	CTCCAGTGACCTCTTCTCGACCATTCTGCTCACCAGGGACAAGTGTATTCCTGTTGTCCAGGGGCTAGTAAGACTTTTGCTGGCTATGGATTTCACCTGC
Blimp1	WHL22_5073_1.1	ENDOGENOUS	AAGATGCCAACAAGAAATACTTTTGGAGGATTTACAATGGCCAGAAGTTCGTCCACTACATTGACGGTTTCAACAAGAAGCGAAGCAACTGGATGCAGTA
Bmal	WHL22_117405_0.1	ENDOGENOUS	GTGCACTGTAATGGGTATACCTAGCGTCTCAACGAACCTGTCTGGGTTTGGTTTGTTCATGGGTGAACACGTAGCTGATCCTACCTCCTATGGCATCTAC
Bra_1/Bra	WHL22_600041_0.1	ENDOGENOUS	AAAAGCTTTCCTGGATATCAAAGACAATAGAAACGACGGACATGATCTCTTCGATGATGTGCACGATTTCCAGGGTTCAAAGTATCCACAATTTGGAGGC
Brn1-2-4	XM_777816.2	ENDOGENOUS	GGGTGTTCTGGGACCAGGTGGTGGTCAGTTACCTAGTCATAATGGTTCCGAAACGGTGATCGAAGACGATGCACCGTCATCGGATGATCTCGAGCAGTTT
BsxL	WHL22_497248_1.1	ENDOGENOUS	CGTTGAAATAACCAAGAAGACCTGCAGATCGCCATCGCCTCCATCTCAAGATAGGAAGAAATTGAAGAGGAATTTCTCAGATAAGTCTGATGGGGAGGAG
Cdxl/Cdx	XM_001182111.1	ENDOGENOUS	ACAGCATTCATCAAGCCCTCATCATACCACAGTCGACACCAAACCCAAACTCCCGATCATAACAACGATGACCACGGTCTCCGGCGATGTCATCAAGACG
Cebpa	GLEAN3_01657.1	ENDOGENOUS	TCTATTGATATTGACGCGTACTTAGCTTTAGGGAGGGCTGAGGTACAGCAGAACAATCACGTTGATAATACTGGTGACGGAATTCTCCGACAGCTAGAAC
Cebpg	WHL22_744360_0.1	ENDOGENOUS	CACCACTTTTGGGCTGTTCAATGCCAACCCAAGGTTGGGGTCCAGTTCTCCTAACCCAGCTCTGTCGCGGCGCATTGTCCTCAAAACTGAATCTCTCACT
Chx10	WHL22_249523_0.1	ENDOGENOUS	CTGGTCATCAACGATCATCGTTCGCTATCCATGAACTCCTGGGGCTTGGTCGTCAAGAGCAGCAGAAATCTCGGGAATTCATCCCATCACGACCGCTCAT
Cic	WHL22_183787_0.1	ENDOGENOUS	TAGCTCCAAACAGGCCATCGTCTACTCCGGCCAACTTTAACCAATCATTGCCAACATCTGTCATCGTTGCAAGAACGACGGATATCCAAAGCAATGTCCA
Clock	WHL22_335679_0.1	ENDOGENOUS	ATGAACTACGGAAAGAGGTCTTCCTTACCGAAGACCAACAGAAAAATATGTGATATGTATGATGATGGTGAAGATAGTAAAGATACCACAAAGAGGAAAT
Couptf1	WHL22_647845_1.1	ENDOGENOUS	GTTGCAAGAGTTTCTTCAAAAGGAGCGTCCGGCGTAACCTCACCTACTCGTGTCGTGCTAATCGGAATTGTCCTATTGATCAACACCACCGGAATCAATG
Cp2	WHL22_553348_0.1	ENDOGENOUS	TGGACTTGCTGAAGATTTTGCATCGAATTTGTCGGGTTTGGGAACTGAGCTTGGCACGGGAGCCTACAACATGAGTGAGGTGTTAGCTTTGCCTATGTTC
Creb/	WHL22_278056_0.1	ENDOGENOUS	CCCTCAATCAAGTGGTTCACGTCCAGTCTGTCATTCAAACTAACAACCAGCACTCCGTCATTCAGGCTACTCCTGTAGTTCAAGTTCAGCAGTTGGATGA
Creb3l1/Tcp11	WHL22_19719_0.1	ENDOGENOUS	CTGAGCTCTCAGCTCTCCAAGCTACAGTCGATCGTCAACAAGATCTCCAAACCAATCAAAGCTCACACAACTCAGACCGGTACTTGCCTCATGGTTTTAG
Creb3l3	WHL22_743120_0.1	ENDOGENOUS	TGTCTACCTCAGAGGACTTGGACCTCTTGTTCGATGGCAGAGATCCGATTCTCTCGGACGAAATGATCTTCAGTCTGGATATCATCCAAGACAGTCAAGA
Ctcf	WHL22_295495_0.1	ENDOGENOUS	CAACAACAGGTGCTAATGGTAGCCATGCAAGACAATGGTCAGTTATCATCTATGGATCAAGGTGTGGCCCAGATTGCTTTCTCAGGAGCACCAGTCAATA
Cutl/Cutl1cl	WHL22_223192_0.1	ENDOGENOUS	CCCTGTTGAAGAGCTTTCAGGCTGAAGTGGATTCCTTGTCTAAACGAAGCAAAGCAGCAGAAGGAGCCTTCCTCTCAATTTACAAGAAACTCATCGATAC
Dach1/Dac	dach_742644.1	ENDOGENOUS	GCGGACTACACACGGTTTACACAAAACTGAAGAGACTGAGCATCACTCCGGTGGTTTGTAACGTAGAACAGGTTCGCATCCTGCGGGGACTTGGGGCGAT
Dlx	XM_777652.1	ENDOGENOUS	TGACTGGGATGGGTGCGATGAGTCAGACGAGGCACTACGGCTATCACTTTATGAACTCTTCCCTAGCCGGGCACCCTCCGATATACGACCATTCTGATCA
Dmrt	GLEAN3_28120.1	ENDOGENOUS	TTTCTCGCACAGACCGCCAAATCCTTTCCAAGCAGACGCCCTCCTCGGTCGGACCTCAATCTTCGCACCTTCCAGTCTGAGTGACCTTCATGTTGGTGCA
DmrtA2	WHL22_114846_0.1	ENDOGENOUS	AGAGAATGAAGCGAAGGAACTTGGACTTTATTACGAGACTTCAGATGGTGCTATCTACGCGATGAATGGGATTGCTGTCCAGACACACAAGGGTTATGAT
Dmtf	WHL22_529855_1.1	ENDOGENOUS	AGGGTTTTCATCTTAGCGCACCTACTGACATTCCAGTATCAGGAAGCTCCCATGTGATGGGGATAACTTGTGTGCAACGAACTAAAGAGTCAGAGCCTTA
Dp1	WHL22_476402_0.1	ENDOGENOUS	TAGTTTAACTAGCTTGTGGGGTCCTGAGGGTCAGGGTAGCCCATTAAAGACTCAACCATCGACGCCTTCAAAGTCATCGGGAAAAGATATCGTTGGTGAC
Dr	WHL22_544154_0.1	ENDOGENOUS	ATGGAATCACTTTATACCGCGGCAACAAAACATATGTCACCGAGGCATCTTGCTATGTTTGAGATGTCACGAAGAGAGATCCTCGAGAAATATATCCATC
E12	XM_001185037.1	ENDOGENOUS	GCCAACAATGCAAGGGAGCGCATCCGCGTTCGGGACATCAACGAAGCATTCAAAGAACTGGGTAGGATGTGCCAGTTACACCTCAAGCAGGATAAGGCCC
E2f3	e2f3_742630.1	ENDOGENOUS	CAGAATGGTTTGGACGACGACTTTGTTGCGCTCTCGCCACCGGCTGTGGACGACTACCTCTTTGCCTTGAACGACAACGAAGGCATCTCTGACCTGTTCG
E2f4	GLEAN3_28827.1	ENDOGENOUS	GCCACTGAGTAGACATGAAAAGAGCCTCGGTTTGCTCACTACGAAATTCGTTGGTCTACTTCAAGAAGCACCAGATGGAGTATTAGATCTTAAGCAAGCG
E78	WHL22_454455_1.1	ENDOGENOUS	CAAGTCTTCAGGATTCCACTACGGCGTCTTAGCCTGTGAAGGATGCAAAGGCTTCTTCAGGAGAAGCAGCAAAAGAGAAAAGGAGTACACATGTCGTCAT
Ebf3	WHL22_113329_0.1	ENDOGENOUS	GTAACTTCTTCCATTTCGTGATCGCGCTCTACGACCGAGCAGGTCAACCCATCGAAGTCGAGAGGACATCCTTCGTTGATTTCATCGAAAAAGAAAGGGA
Egr	GLEAN3_15358.1	ENDOGENOUS	AGTTTGATCAACGAAGCGGTATCGGCTCAGCCTATCGTATCCTGCGAGACGGCTTGTTTCACACCTAGCTGCACCTCAAGCTTTCAGATCGCCAGCACTC
ElfA	WHL22_629740_0.1	ENDOGENOUS	GGGGATCCTTTCAAAGGTCGACGGGCAGAGGCTGGTATACAAATTTTGTGAGATACCAAAGAATATCCGTGAAATCGACTGCAGTTGAGGTATTTTGGAC
Elk	NM_214627.2	ENDOGENOUS	ATCGTGAGAAATTCCAGTGGACGACGTCCTTACGCAGAGAAGGCGATGAGATGTTCTCAAGACCACCCGTGACAGTGAATGTTCAGGAGGTCTACATCAC
Emx	XM_777915.2	ENDOGENOUS	GGCACGGCGGCATCATCAAGCCTATGCCCACAGAGGCATCCTTCTTTAACACTCTCAGTGGAATGAAGGGACTCTACCACCCTGAGCCCATCTATCACAC
Engrailed	WHL22_521432_0.1	ENDOGENOUS	CTAGGCGGCCGCGAGCCGCGATCACCGACACCACACCATCACCCTCTCCATGTCCCTCGGTCCCACTCTGACAATGACCTCGCTGTCAAGACACGCTTCA
Enz1/Enz2	WHL22_223228_0.1	ENDOGENOUS	CGGAGTGTGAGCGAAAAGAGTGAAAAGAACACCTTTACGGATCTCAAGTCTATAGTGAAGTCTGAGTACATGAGCTTGGTGGCTAACAGACGCTTCAAGA
Eph	WHL22_110632_4.1	ENDOGENOUS	CCAAGACGAGACCGGCCATGATTGTGACGGAATTCATGGAAAACGGTTCACTAGACAAATACTTGAGGGAAAATGACGGACGATTTACAGTGACCCAACT
Ephrin	WHL22_763086_0.1	ENDOGENOUS	TTCTGGCCAAGTCCGATGGCTTTGCCCAAGGCAAAATCAGGAATCATATTTTTTGTGAACGCTGTTCTTCTTCTGTGGAGCGTCACACTGGCGAAAACAC
Erf	XM_788779.1	ENDOGENOUS	GCGCTTCACCTACAAATTCAACTTCAGCAAGCTGATTCTAGTGAACTACCCGGGAACCGACCTCAAATATGTGCCTCCGTTCATCCCGCAATCTCGGGGT
Erg	NM_214668.1	ENDOGENOUS	TGTATAGGAAGCATTATCGGTAGTCTCGGACGACCAGACGCTATTTGAGAACACATACCGTGAGGTGAATAAGTCCAACACTATCGTCTCGTCGCCACAC
Err	WHL22_91797_0.1	ENDOGENOUS	CTCGCTGGTAGCAAAGGCGTTACATCTCACAAGAAAACTCAGGGACATTGGCATTGACAAGGAAGAGTACGCTCTGCTCAAATGCATCATACTATGTAAT
Ese	ese_742603.1	ENDOGENOUS	TCCGGGACCTTCTCAAGTCCGAATCCTACTGCCCGAAGTTTATCCGATGGGAGGATCGGGAAGCCGGAGTTTTCCGATTCGTCAACTCGGAAGCGGTCGC
Ets1/2/	WHL22_238821_1.1	ENDOGENOUS	CTCTGATGAATGCATGCCTCAGAGAAAGCTTTAGCAGCTTCAAGAAGGAACAAGAAAGGCTTGGAATCCCAAAAGATCCGTCTCGATGGTCCGAATGTCA
Ets4	NM_214534.1	ENDOGENOUS	TGTCCAGAAGTGGTTGTTATGCGTCGCCAATCGCTTTGAGCTAGGGGAACTCGAGATGGGCCACTTTTACATCAATGGACCAACCCTTGCAACACTCCAG
Eve	NM_214651.1	ENDOGENOUS	CCGACGCCTACTCACTCCACCTCCGATCGCGAGCAGAGCTTCTACATGGTCTCGGTGCACACCCTTACGCAAGACCGTTTCCAAACCCTGCTGCCGCTCC
Evi1	WHL22_227650_0.1	ENDOGENOUS	ATGGAAAGGTTTACTACAAAGCCATTCATAACATAGGTACAGGTGAGGAGCTATTGGTACTCAAGGATGCAGCCTTTCCTGATCAAGAAGGCAACCCAAT
Eyg	WHL22_568711_0.1	ENDOGENOUS	CATGCTGCCATGTAATTCACGGGCCTGCGATCTCACTCACCCTCTACTTTCAATACCACAAGGTTACTCCGGTAAACTATTTGGCCGCCTATACGAACCA
Fn3f_67/Fgfr	WHL22_323968_0.1	ENDOGENOUS	TGCGATATTATGTGTAATATGCAGTTGGACGTTATCAACGGCTGGAGCAACTACAATACGAGATAAAGAAGTAAAACCAGATGCTCCTCAGAATCTAACA
Fog	WHL22_591129_0.1	ENDOGENOUS	CGACCATTGGACCCTTCTCTGCGAGGATTGAATTGGTGCAAGAGGAATGTGTCCGGGAGAATTCGATCTGTGTGAGGGGTTCAAGCAAAGCTCTATTTAG
Fos	WHL22_538480_0.1	ENDOGENOUS	CTACCCAGGATCATACAGACACCGTCTTCCATCGTTCACGGAGAGCGATTCCCAGTCGTCGACTCGCGACACGTTGTCGGACGATACAGCGTCACAGTCG
FoxA	WHL22_439762_0.1	ENDOGENOUS	CATCCAGCCAGTATGCTAGGAGTAGGACAACATCCATCCTTCGCACATTCACATCCATTCTCCATCAACAGTATAATCTCACCTGAACATAAACTGGACA
FoxABL	WHL22_615153_0.1	ENDOGENOUS	TATGAACGTCTTATTTCTGACTCTCACCACCGCTATCACAGTACAGAGATAACTGGAATATACGACAACGACAGCGGTTGTGATTACCGCATCAAATATG
FoxB	NM_214632.1	ENDOGENOUS	ACAGTGATGCCAAGCCGCCATATTCCTACATCTCCCTAACGGCTATGGCTATCCAGAGCTCGCAGGAGAAGATGCTACCCTTGAGTGATATCTATAAATT
FoxC	DQ286740.1	ENDOGENOUS	ATCAAGGAATGGCGATGCAACCTTATCATTCAGCGGCTCCTTCCATACCTGGCGTCATGCATTCGGTGTTTCCACCAGAACAGGGCTACTATCGGCACCC
FoxD/FoxD_1	DQ286738.1	ENDOGENOUS	AAGAGGCAGCAACCAGACTTTTTCAGGGAAGCGGGGCATTTCATGACGGGTCCATATCCTATGGGGCGACCAGCATACGGTTATGCGATGGCAGGACTTC
FoxF	DQ286741.1	ENDOGENOUS	TATGATCGGTGGCCCGATGTCGCCACACCTTGCGAACAGCGCACCGAACGCCTGCTCGCCCAACGGTGGATTCATGACTAGCTGCTCGATGGCGGGTGGG
FoxG	WHL22_389872_0.1	ENDOGENOUS	CCCATCTCCATCATCCTGTCATGACCAAGATACATGAGCCCATTATTAGAATGGAGTCGCCTCCCTCCAATCAGACTTCCATCACTGAATCCGAGAGTTT
FoxI	XM_001181648.1	ENDOGENOUS	GAATGCAGCCGCCGCATCGACTTTAAATAGTGAGGTTCCTGCATCCCATCTCTCTCCCAACGATATAGCTCATAGCAACATGGCAGCTCTGAGGTACTTC
FoxJ1	WHL22_468365_0.1	ENDOGENOUS	CATCACAATCACCACCATCTTCATCAGAGTCCCATCCAACTGGACCAAAAGATAGACTACAAGACGAACTCGAGCATTAAGCCTCCGTACTCTTACTCGA
FoxJ2_1	WHL22_767230_0.1	ENDOGENOUS	GCAGTCGCAGCAACAACCTCTACAACTGTCATTAGGAAATACAGATTGGATGAATAACCTTGACATTCTCAAAGAAAGTGTGCGGGTTGCAAGCAGCTAC
FoxK	DQ286748.1	ENDOGENOUS	GTCAGAGGCTAAACTAATGGATCAAGCTTACAGAAGAAGACGCCAAAGGGGAGTGCCGTGCTTCAGGACACCCTTTAGCGGGGTCTCATCAAGCCGCTCC
FoxL1	WHL22_639477_0.1	ENDOGENOUS	CCCAATAATCAGATTAACAGTTCAAATGACGTAACCAAGCAGAACGACAAGGATAACGAGGAGGAGAATGAACCCAGTAAAGACTCTTCGGATACAATTA
FoxL2	WHL22_159450_0.1	ENDOGENOUS	GCTCGTACTCCCAGTTTACACCGTGCACGCTCTCGCCTTCGCCTAACACGGGATATATTTCGTCGGTTGGGTTGTCGCAGAACTCGGCGATCTCTAGCGC
FoxM/FoxM_1	XM_001200365.1	ENDOGENOUS	AATGCTTTGCTCCTGAAGGCTCCTTTGACATGGCTGCGATGGCAAATCTTCAAATGCAAGCTCTGGTCGGCGATCCTAGCAGAATGCCCATGTTATCAGC
FoxN1/4	WHL22_604594_1.1	ENDOGENOUS	ATCAGTCAATGATGTGTTTGCGAATGAAGTTCAGAGTGAAGTGAACGAGATTTTGAGGTCTGATGCTGCCCGATTTTCGCCGCAGTCCTCGATGGATCTC
FoxN2/3	XM_790403.2	ENDOGENOUS	ATGATCCAATGGACCCGCACCGACACATCAATAGCAAACCTCCTTTCTCATTTAGCTGCCTCATATTCATGTCGATAGAGGACTGCCCTCTTAAGCGTCT
FoxO/FoxO_1	WHL22_241099_0.1	ENDOGENOUS	TCTCAGTCCTGCCGTCCTGGCTGAGGAACCGCTTGATATTAAACCAGTTTTACCTTTAGAAGGCGGAGAAAACCGTGAATTATCAACACCATCTTCACAG
FoxP	WHL22_621648_0.1	ENDOGENOUS	ATGAAACCTCTCAAAATGGCAGCCAAAATTCTTCGAAATGCGACGTCCATGATCTACAGGAGGACATCTCTTGCGAGTTTCAGTGGACAGACTAGTGTTG
FoxQ1	WHL22_145751_0.1	ENDOGENOUS	CGAGACCGTGATTTGGTGCCCAGCCGAAGACGTTATCGAGTCTCACGGTGATGACGAATTAATGACGAATACGTCGACATCGTCGTCGTCAAGAAAAGGC
FoxQ2	NM_001079550.1	ENDOGENOUS	CATTTCTGGGCAATCCATCCCGCTAACCTTGAAGACTTCGCCCGTGGTGATTACAGGAGACGGCAAGCTCGTCGCCGAGCACGATCAGTCAGTTATTCTC
FoxY	WHL22_399521_1.1	ENDOGENOUS	TCCACCACGGAATGGAAAGAAACCATCGCGGGTCGATCTCCCGGGTTTTACCTACGCTGAGCTGATCACCATGGCGATTCAGTCGTCGCCTTCTCGTATG
Fra2	WHL22_538597_1.1	ENDOGENOUS	GTACCCAACGATCAATATGCCTGCCGATGATGGTATTCAAGATCTGTTGACTACTATGGCGTCTGGTTGTATGCCCGCTACCAGTGAGGATTATACCGCG
Frizz	WHL22_45238_0.1	ENDOGENOUS	CTGCGAAGCCATAACAATCCCGCTATGCGAGGATATGCCGTATAATATGACGATCATGCCAAATCTTCTGAACCATCAGCACCAAGAGGATGCAGGGTTA
Frizz5/8	WHL22_42488_0.1	ENDOGENOUS	ATGCTACTTCATGGTCGCACTCGGCTTCATCATCCGTCTCGTCGTCGGTCACGAGCAGGTAGCATGTTCAGGTCAATATGTTCGTGTAGGATCGACGGGT
Frizz9/10	WHL22_60681_0.1	ENDOGENOUS	TTCGTGTTTTCTTGATGTGGGGTTGGTGTTGTGGCAGCTATGGGCTTGGTGTGCGTCATGGAAACACACAGGGACATTGCGAAAGGATCACCATTGATTT
FtzF	WHL22_765708_1.1	ENDOGENOUS	TGAATCGTGAGGAGACAGGCGTTAAAATTTCGAATTACAGGGATTACAACGCGTATCATCGCTACAATATGCCGATGTTACCCGACCATGCCGAGTACTT
Fxr	GLEAN3_11348.1	ENDOGENOUS	TGGAGATACCAGGTCCTGAGGACCTCAAGAGAGTTACGCCATGGAAAGAGGGCCAGAACTCGGGGCAAGACTCTAGCGATGACAACGGGCCCAAATCGGT
Gabp	WHL22_120896_2.1	ENDOGENOUS	CAAGAACAAGAAAGCAAAGGTGGAATCAATCAACTTAGCCTCTCAGAATGTCATAACTCAGATGATGGATATTGCCCAACCTCTATCTACTTTGAAGAAG
GataC	WHL22_660411_0.1	ENDOGENOUS	CTGGTGCTTGGTGTGGTGGTCCATTTGGTAGTTCAGCACCTCATCCCGGTCCAACAAGTTCCTACACGTTACCGGCATCGACGCCGATCCAGCCGAGTTC
Gatae/GataL	NM_001005725.1	ENDOGENOUS	ACCTCTCATCAAAAACCCAAGGAGATTGCAGTCTGGCTCAAGACGAGAAGGAATTACATGTGCTAACTGTCACACTAGCACTACAACACTGTGGCGTAGG
Gcm	NM_214661.1	ENDOGENOUS	GTTCGGGAGAAATCGTGACTGTTCGGCCAGCCACTTCGGATCGTGCTCGGAAGAAGCAAGGCGATAAGAAATGCCCAAGGACCGGTTGCGATGGCAAACT
Gcnf1/Gcnf1_1	WHL22_765489_0.1	ENDOGENOUS	CTCTTTGAACTCCTCTGCAAGCTCATGGACCGGATGCTTCATCACCAGATCCAGTGGACCAAACGGTTGCCGTTCCAGTCCAAGATCCCGATCTCCGATT
Giant	WHL22_668554_0.1	ENDOGENOUS	ATGGAATCTAAGGAGGTCATCGAAGTTAAAATGACAAAGCCAGAGAAATCCGACTCATTTGAAGTCATCACTCCAGTTAAACCAGAGAAGATGAAGAAAT
Glass2	WHL22_204563_0.1	ENDOGENOUS	CTCAGCGCCTACAACACCGGCCCACAACCTATGAAAAACCTTTCACTTTATCCTGAAAGTGATTTCACGAGACCTCAGACGAATCACATGACCACACTTC
GliA	GLEAN3_17627.1	ENDOGENOUS	GCTTACTCTCGACTTGAGAACCTCAAGACTCATCTTCGATCCCATACCGGTGAGAGACCGTATGTCTGTGAGTTCCAGGGATGTACCAAAGCCTTCTCTA
GlisB	WHL22_583631_0.1	ENDOGENOUS	CATTCTGCAAGGTCTTGGACTTCTGCGTGGGGGTCGAAGAAACGATCATTGTCCATTTCTCCACTCTCTTCAGAAGGCATGGACTTGAACTCTCTCATTC
GlisC	WHL22_66475_1.1	ENDOGENOUS	CAGCACATGACGTCCATCAGTGGAAAAGACGGCATGATAAATCTAAGCAATATTTCTTCCTGCAAGTCAAGTGGTTCCATAGGGTACACAAGGACCATAT
Grf	WHL22_274118_2.1	ENDOGENOUS	AATAAACTTTCACCTCTAAGTGATGTCAGCAACAACAACGAAGAAGATCCCTCGGTCTTGAAGCTTCCACCCTCCAAGAGATGGAGAGGAACATTTCACA
Gsc	NM_214498.1	ENDOGENOUS	GTTCAAGAACCGCCGAGCTAAGTGGAGGAAGCAGAAACGGGAGCAACAAGAGGCTGCCAAACGGGCTTCCGAAGCATATAAAACCGAGTACGGGTCCAAA
Gsx	WHL22_585269_0.1	ENDOGENOUS	CACCTCTAACTCCAACCAACGGTACTGATCATCCTCGGACACCAGTTTCGATTCATCATCATTCCAGGACATCACCAGATACCAAATCGGCCACTATCTT
Hairy	WHL22_143140_0.1	ENDOGENOUS	GACGTCGAGCTCGTATTAATGACAGTCTTCTACAGCTGAAGAATCTGGTTCTCGATGCTCTCAATAAAAACAATCCTCGTCATTCCAAATTGGAGAAGGC
Hairy2/4	NM_001001768.1	ENDOGENOUS	GCTGTCAACAACACATCGCAGGTCACGCAACCGATACGCGTTCAGATCTCGCAGGCGACCTCAACGGCGTTAAGTTCATCAAACGGCATCGTGACATCAC
Hb9	WHL22_107381_0.1	ENDOGENOUS	CATGGGGTACGGAGCGGCCACCCGCTATCTTCTTTCTCTGTCGACTGGTTTCGTAACGGCGTCATGCTGCCCAGATTCGGAGACTTTGCAGGAGGTTTTG
Hbn	XM_775964.2	ENDOGENOUS	AGGCGCAGCAGCGGCTCACGACGGCGCCAAGCTCTCCCATTCCCTTCCAATCTCCATCCCGAAACTCTACATGTCGCCTGCCGAGAAAGGAAGGAGAATG
Hes	GLEAN3_21608.1	ENDOGENOUS	GCAACATCGCCAGTCCAGCAGTTTGCTACAACACCAAACGGCATGGTTCTCCTCCTCCCAGCCCACACCGTCCAACACAACTCGGTCATCTCGGTTCGAG
Hey	WHL22_578435_1.1	ENDOGENOUS	CTATCAGTTGGTCACTGGGACATGAAAAGGACAATGAGTGAATCAGAAAGTGACGAATTATTTGACGAGACCATGAAAGGATCACCGAGCCAATCATGCC
Hey4	GLEAN3_15712.1	ENDOGENOUS	ACCCACCAGACCCAAACACTCAAGTGCAATTTAGGTCGGGGTTCAACGAGTGCATGGCAACCGTCACCCAGTTTCTTTCGGCAAATAATGGCTCGCTGAA
Hhex	hex_742618.1	ENDOGENOUS	CACGTTCCCGGGGCATTCGTTCGGACCGTCGCCGTACGGACAGCCTCAGCATCCGACCGGAGCTTACTACGATCCCGCCGCCTTACCTGGTGGGCTGGCT
Hlf	XM_001175813.1	ENDOGENOUS	GTGCACCTTTACCGCGGAGGAGCTCAAGCCGCAGCCTATGATCAAGAAGTCACGAAAGATCTACGTGCCCGATGAGCAGAAGGACGACAAGTACTGGGAG
Hlx	GLEAN3_14802.1	ENDOGENOUS	TTTTCCAGCAGCAGACTTTGACGCTAAGCGCGGAATAATTAATCCCTCGCGACATGGAGACGACTTAAAATCCCAAATTACCGTGGTGATGCAAGCTCAA
Hmbox1-2/Hmbox1	WHL22_285632_0.1	ENDOGENOUS	CAGAGGTGGTGTTGATGACTTCCACGTAACCAATGAGGAAGTAGAATCTCTCTTCAGGAAAGGTCACATGAACGTGAAAGAAGACATCAAGGATTTCCTG
Hmg2	XM_001176404.1	ENDOGENOUS	GTACAGGATCGGCGCAGTAAAGCTGAAGGGCAAGTGAATTTCACCGCTTTCTCTAAGGAATGTGCTGATAGATGGAAGCATATGGATGATGGAGACAAGC
Hmx	GLEAN3_12490.1	ENDOGENOUS	CGATGTCGCCATCCAGTCCGTCGATGTCCAGCAATGGGTACAGTGAAGGGCCCATATACGGCTCCACTCGACACCCACTATCGGCGACCGTTCCGGGCTT
Hnf1	XM_001201193.1	ENDOGENOUS	GAGAAGTGGTAGATTCCACAGGTCTCAACCAATCACATCTCTCGCAGCATTTGAATAAGGGCACGCCCATGAAGGGCATTAAACGAGCCGCTCTCTACAA
Hnf1aL	WHL22_520179_0.1	ENDOGENOUS	CTTGGGCATCGTACTCATCAACCCTCATCCACAATGCAAGCTCTTCAGCAACATCAGCAACAACAACAGTCAACCTTGCATCGCATGATGAGAAACAATC
Hnf4	GLEAN3_21192.1	ENDOGENOUS	TGCGTGGTGGACAAGGACAAGAGGAACCAATGCAGATACTGCAGGTTAAAGAAGTGCTTCAGGGCTGGCATGAAGAAAGAAGCTGTTCAGAATGAGCGGG
Hnf6	NM_214659.1	ENDOGENOUS	ACCTGATACCCATTCGTCTTCAGTAGCACCCGGCTTAAACCCGGGCGATTTCTTTAACGCCACGGATTTCGCGGTGAGTCGCCACTCCAGACCCGGTGGA
Hox1	WHL22_630296_0.1	ENDOGENOUS	GCCATCTCGTATCGGGCATCGGAGTTCAAAGCACCACTAACTCGTACTCACACCTTGGTGATAGTCGACATCGACTTCACGATTACAACCCGCCATCGAC
Hox11/13a	WHL22_629879_1.1	ENDOGENOUS	GGCGAGGGAGGAGAACGAGAGGAAAAACCATTCGCATCATCCCGCCGGACAACATCACCCACAACACCATCATCATCTCGAGTCGAAGGGCGGTGACCAC
Hox11/13b	NM_214609.1	ENDOGENOUS	AACGCCGTCCATACTCCAAGTTACAGATCTACGAACTAGAGAAGGAGTTCACAACTAACATGTACTTGACCCGAGATCGTCGCTCGAAGCTCTCACAGGC
Hox3	WHL22_630100_0.1	ENDOGENOUS	CGAGCCGTTTCTCTTCGGTTTCCACCCGGGTAGCTCGCACCACTCCGACAGGTCATTTCGCGGGGCGCCAGCCTACTGTCAATTCTCCTACTCGTGTACA
Hox5	WHL22_502907_2.1	ENDOGENOUS	ATGCTGCTTTCTACACTGCTCGTCTTCTGTCTGGTGTCATTCAGCCGGGCCACTGGCCCAGTGGTAATGACTAGTAAAGGACTCGTCAAAGGATTCGTTG
Hox6	WHL22_629690_0.1	ENDOGENOUS	ACCAAAACTCACAACACTTTTCCCAAAGCAACCTCGACAGTACTTTCCCATTTTTCATGCCTCACCAGTTTTACCCTCACCACACGTCCGACTCGTACCC
Hox7/Hox7_1	NM_214560.1	ENDOGENOUS	CGAGGATGGCCGCCACGTATAATTCAGCGTCGTGGGGCAGCACGGCGGCGGAGTTAGGGGACGGGAGCTACCGGGGTAGAGTGAGCGCACTGACTGCTGG
Hox8	WHL22_629711_0.1	ENDOGENOUS	TGAGCTCAATGTTTTTGAACTCACTATTCACCAAATATCAACCGGGTGAAGCGTGGTTTCCCAGTGGCTTCGATCCCGCGGCGAGCGTTGCCAGCAGAAA
Hox9/10	WHL22_629725_0.1	ENDOGENOUS	TGACGTCATCAGATGCATGAATAATATAAGATGCAACATGCTTAAAGGGGTGGGAGGGCGGCGGTGCAAACTCTGGATAATTGTTGGATCACATTTAGTG
Hypp_142_1	WHL22_755982_0.1	ENDOGENOUS	CCTGTATCAAGTTGGGAAGACACCAGAAGTATACTACGCATCTCGTTGAAGATGGGAGCAACTCTATAAACACAGCAGCTCATCCATCTTTGTGGACAAA
Hypp_142_2	WHL22_755991_0.1	ENDOGENOUS	AGGCCCAGCCTCAAGGCTCCAAGAGCCCGCTACCAACAGGGTCATAGTCGCTCGGACTATCAGCAAGCCCTTACCATCCAGTTCCACTCCGTCCTCATCG
Hypp_1837/Oct1-2	WHL22_67463_1.1	ENDOGENOUS	AAGATGACGATCAAAGGACAGGTGTCCTCATCATGAGCACTGAGACAGCAGAAAACTCTCCTGCGAAGAAAAGTAAGGAGGTTGTGATGATACAAGCAGG
Hypp_2032/Ovo	GLEAN3_12448.1	ENDOGENOUS	ATACTGCTACAAGCAGCGCCGTTCCAAGATATTTGTCTGTGAGGAATGCGGCATCACGACCGAAACCGCCGATTTTCACTACGACCACATCAAGGAGATA
Hypp_2213/Apa	WHL22_771305_0.1	ENDOGENOUS	GTTCTTTACAGTCCAGGCATTGAATGTACACAGCAGGATTCACACTGGGACCAAACCTTTCAAGTGCACTCACGATGGCTGCGATAAGAGCTTCACTACG
Hypp_2792/Gbx	GLEAN3_25492.1	ENDOGENOUS	TTGCTGGCTCTGGAAAAGGAATTCATCGGCAAAAAGTATCTGACGCTGAGCGAACGCGCACACATCGCACGCTTTCTGCAATTGAGCGAGGTCCAGGTTA
Ia1	WHL22_769122_0.1	ENDOGENOUS	ATGCCGCGTAATTTTCTTGTGAAACGGACCAAGAGAACTGGCAGCGTGACGTACAGACAGAGAACTTCTGACGAAGAGTATGATGATCTTGGCTTTGTTG
Id	XM_775662.2	ENDOGENOUS	ACGCGCCGGAGTCTCGAACTTCACCATGTCCGATTGCTACGAGAAACTGAAGCAACTTGTGCCGACAATCCCGAAGAACAGGAAAGTCACACGAGTGGAG
Irf	WHL22_263123_1.1	ENDOGENOUS	ATGCAGGAATACAACACAACGAGGACCGATCGTTTTCCGGCGACTCCTAACGAAATGCCTGGATTGATTATGACACATGTACCGTCAGATCTGTCCCGAC
Irf4	GLEAN3_26877.1	ENDOGENOUS	CCCGCGAGTACATCGGCAAGATCCTGGATTGTTGCGATAAAGGATTGTCCTTGACATGCCGTGATGGTTGTATCTATGTGAAGCGTCACTGCCGCAGTGT
IrxA	irxa_742615.1	ENDOGENOUS	AGGTCCTAAGGATTCTGAACACGGCGCACTTAGGGATGATTACCGAAGAAGAAGTGGAGAATTGTTAGCTGAACACCACCGACTGAGCGGATTGAATGGC
IrxB	WHL22_496846_0.1	ENDOGENOUS	ACATTGAGAAGTCATGCGACCAGGATCATGTGGATACGAATGAAAAGACAGCAGGAAGAATAGATTTGTGTCAAACACATAACTTGAGGATGAAGGCTCG
Isl/	WHL22_143854_0.1	ENDOGENOUS	GGAATAAGATCTACCACATAGACTGTTTTCGTTGCGTGGCTTGCAGCAGGCAACTCATTCCCGGGGACGAGTTTGCGCTCAGGGAAGACGGTCTATTCTG
Jun	GLEAN3_03102.1	ENDOGENOUS	AAAACCAGGAGCGCATCAAGGCTGAGAGGAAAAGGCTCAGGAATCGAATCGCCGCCAGCAAGTGCCGCAAGCGCAAGCTTGAGCGTATTGCCAGGTTAGA
Klf11	WHL22_59256_0.1	ENDOGENOUS	CTGACTTCGACGCCGTTCAGACTCTCTTGTCTATGAGGAGCGTTCCTTCTCAAGTCACCATCAAACGGAGCGATTCTCCCGTGCCGTCGTCGTCATCGCC
Klf13	XM_777064.2	ENDOGENOUS	TCACATCTTAAAGCTCATCTCAGAACACACACAGGAGAGCGACCATTCCCGTGTAACTGGCAGGACTGTAACAAGCGTTTTGCGCGGTCTGACGAGCTTG
Klf15	WHL22_441254_0.1	ENDOGENOUS	GGATTCAAACAGTACCAGCTCAATGTCCGACATCGACATGAGTGAACATTCCAGCCCTCTCAGCTCCAACAGCGATGATGATTTGTTTCTCGATTACCTC
Klf2/4	XM_776508.2	ENDOGENOUS	GGGAAACCACTGCGACTTTTCATACGAGATTTGGCCTGATATGGAGAGCTTTCTTCAGGAGATCTGTCCGCCAAACAGCTTTGAGGAGCCATCATTTGCC
Klf3/8/12	GLEAN3_17470.1	ENDOGENOUS	TCTGACGAACTCACCAGACACTATCGCAAGCATACGGGTGACAAGCCATTCAAATGTACTCACTGTGACAGGGCGTTCTCAAGATCGGACCATCTCTCGC
Klf7	XM_787725.2	ENDOGENOUS	AACAGAAAATTACAAGGCGGCGAGAATGATATCTGAAGCGACCCTCACGCCACCATCATCACCTGAACTTGGTCGTAGCCGCTTAGTGAGTGTGCCTGTT
Krl/Z474_1	WHL22_335235_0.1	ENDOGENOUS	TCGTCGATCATCCGTTGTCAACTGGCTGGTTTCGTCGTCGTCGTCACCGTCAACGGCTCAACCTAGCGGTGGCGTTAGCTGCGGTCCAGTGCGTAAGAAC
L3mbt	WHL22_447114_2.1	ENDOGENOUS	CGGTATGAAGTTAGAGTGTGTTGACAAGAGGAATGCGTCTCTCATCAGAGCTGCTACCATCACAGAAGTAGAGGACTACAGGATGCTGATTCACTTTGAT
L3mbt_1	WHL22_727178_0.1	ENDOGENOUS	CGTTCACAACACTTATAATAGCTCAGCAGAGGAAGAAGTAAGCAACGATTTTCCTGAAGAACAAATGATGCCTTCAAGTAATCTGTACAGTCTATACCTG
L3mbt_2	WHL22_727184_0.1	ENDOGENOUS	GAAGATAACCGAACTGCATCTGACAAAGTCTCTGCATTGGATAGACTGTTGGCTAAGTCTGTCGATGATAGCGTTTCGGTGAGAGTAGCTCCTTATACTG
Lass6	WHL22_41285_4.1	ENDOGENOUS	ACCATGGTTCTGGGACCTTAGACTATGCTGGCAGCATTTTCCATTCCATCCGGTGACAACAGAGATCTACAACTACTACATGATCGAGATGTCTTTCTAT
Lbx	WHL22_489358_0.1	ENDOGENOUS	ATGGAAACGATGGCGGGGACGAACACGATAAGATGAGCGTTCATTACGTTGATTCGGACAACGAGGAAGACACGAGCATGTCGATCTCCAAATTGTCTCC
Ldb2	WHL22_386521_1.1	ENDOGENOUS	CAGTCAGCCCGACTACAGAATATATGATCTCAACAAAAGGTTACAACAGAGAACAGAGGAAAGTGATAATCTCTGGTGGGATGCCTTTGCCACAGAATTT
Lef1/Tcf	NM_214475.2	ENDOGENOUS	TCAACACCCAAGAAGTGTAGAGCGAGGTTTGGTGTGGACCAACAAGATTTCTGGTGTAAACCTTGCAGGAGGAAGAAGAAGTGCATACGATACATCTCAT
Lhx3-4	WHL22_691261_1.1	ENDOGENOUS	ATGAAACAGGACTTGTTTATCGGAGGACCTCTCCAGATTGAGCGAAACATGCCACAGGCGACCAACGATTCATTTCAAGAACAGAAATCCATCTCACTGT
Lim1	WHL22_720614_0.1	ENDOGENOUS	GAACGGCCCATCTTAGATCGTTTCTTGCTCAACGTACTGGATAGACCCTGGCATGTCAAATGTGTCCAGTGCTGTGAATGCAAGGCTAAACTCACTGAAA
Limc1/Lhx2	lhx29_742607.1	ENDOGENOUS	CACTACGAAACCCTCTTCGTTCCGTCCTCCGATCAGAGCACCTATCACCATCTCCACCACGCCTCGCCTCCTCCTCCGCAACCAACCCTCCATAATCTCT
Lmo2t	WHL22_43544_0.1	ENDOGENOUS	CTCAACGTGAATCCTTCGTACCTGGAGTGCCACGGATGCAAAGAGTCTATCAAGGACCGCTACTTCTTAAGAGCCATTGAGAAGTATTGGCATGAAGACT
Lmo4	GLEAN3_19586.1	ENDOGENOUS	TGGATCGATTCTGGCACACGGGGTGTCTCAAGTGTTCCTGCTGCAACGTTCAACTCGGTGACATAGGACACTCATGTTTCTCGAAGGGAGGGATGATTCT
Lmpt	WHL22_543989_3.1	ENDOGENOUS	ATAATATTAAGAAGAGGCAGAATTCCGCCTTTGAAGAGGTGGATAAAGGGCAGCCCTGTTTGAGCTGTGGAGATAAGTGCCTAGGATTTGTGCCACATAA
Lmx1	GLEAN3_14157.1	ENDOGENOUS	ACCTCATGAAAGTAATGGATCACTGCTGGCACGAGCAATGTCTTCAATGCAGCGTCTGTAGAATAAGACTATCACACTCCTGCTTTGCCAGAGATCGCAA
Lox	NM_214650.2	ENDOGENOUS	ATGGAAGGGAACAATCCCGCGTACTATCACTACATCCCTAAGGGACAATTCCCGATACCTATCACCACGGGTGAAGTTAGCAGCTTTCCCTCTAGCTATA
Lztf1/Lztf1_1	WHL22_224817_1.1	ENDOGENOUS	GACGTGGAGGGCAAAATGAGTGCTCTTAAATCTCAAATGGAGCAGAATATGAAGCTGACCACCGATAGAGCAAATACAATGGAAGGAGACCTTATTTCTT
Mad	mad_742627.1	ENDOGENOUS	ATCTGAAGGTTTTACCTCGCACAAAGACCAGCTATGCAGAGAACAGCGCTTCCTCAGAAGGAGATTGGATTACTTACAGTCTACCTTGCACAGACAACGT
Maf	WHL22_652540_0.1	ENDOGENOUS	GGCGGAGTCCGCCGACGGTTGCGGTACCTTCAATGATGTCGATGCTTTAGCTATGGAATATATCAGAAACTTTGACTTGAGCCTCTGGCAGCTTGGGGCA
Max	max_742599.1	ENDOGENOUS	TTGGAGAGATCTTCGACAGGGGAAGTAGCCAAGACCAACGGCATCATTCTCAACACCAAATTATCTCACTACGACGCCGGTTCCGAATCCGACTCGAACT
Mbx1	GLEAN3_11297.1	ENDOGENOUS	TAGAAGATGATTTGGACGACGGTTGTCGAAGGCACCCGACGACGGACTTTAGTCGCGAACATTTTCACGCAGCGATGATCTCTCCGCGTTCCGACGGCGT
Mef2	XM_790894.2	ENDOGENOUS	TGAGTCCTACATCCTAACGCCACGCACTGAAGCCAAATACCAGAAGATCAATGAGGAATTTGACAGAATGATGAATGGTGGAAGTGGGCAACCCATGAGC
Meis	WHL22_2236_1.1	ENDOGENOUS	ACGCTCAACCTCACATGAACCACGCACCATCCGTCGCTCATCCACAATTTTACCCTGGACATACACCTTCAAATGTCATTACTCCATCGGTCACACAAAG
Mist_1/Mist	WHL22_490847_0.1	ENDOGENOUS	CGAGACTCTGACTCTAGCCAAGAATTATATTTTAGCACTGTCTGACATGGTAGTAGGACTCAAAGCAGACCTTGATCGTTTATCCACTGAACACGGGATC
Mitf	XM_777978.2	ENDOGENOUS	CAGGTCAAGACAGAACCGTTGGCTTACCCTGAAGAACATGTCCGAGCCCATGCCAAAGAGCGACAGAAGAAGGATAACCACAATATGATTGAGCGAAGGA
Mll3	WHL22_653011_1.1	ENDOGENOUS	GTTATGGGGGTAGTCTGATGGATGAGAACCAGTATGACGATGATGTGATGGATTGTAATAATGGCAGTGATCCGAGCTGTTCCCTCTGCTGTTGTGGTGA
Mll4L/Trx2/Mll1L	WHL22_568858_2.1	ENDOGENOUS	AGATATGGACGATCACTGGTGCGATATCTTCCAGAAAAAGATAGAAATCGTCAGCATGCATTCTTTGCACGTACAGCAGCCATCCAGAGAAATTTGAAGT
Mlx	XM_788213.2	ENDOGENOUS	GCTAGTTTTGCAGAGCTTTCGGCATGTGTATTCAGCTGGCTAGAGGAGTACTGCAAGCCTCAGACACTCCGAGAACTGGTTGCTGAAGTCTTGAGGAAAG
Mlx/Ip	WHL22_419504_0.1	ENDOGENOUS	CCGTCGAGTGAGACCATACATTCGGGTCATTTTATGGTCAGCAACCCGCACAAAGTGAAAAAGAGCGGCGGCTACAATTTTGACGATGCGACCAAGGAAA
Mnt	WHL22_677195_0.1	ENDOGENOUS	CAAAGATAAAAGGGCTGGAATCAGAGAAGTACATAATAAACTGGAGAAAAACAGACGGGCGCATCTGAAGGATTGCTTCGAAAACTTAAGAAATACTGTT
Mox_1/Mox	WHL22_737621_0.1	ENDOGENOUS	CATAGTGTCGAACCACAGTACGGATAGCGCGTGCGGTTTGGACAACGGTTCAGACGCGAGTAATTACGGCGGTTCGGATAATGGGGATCCAAATAGTCCG
Msx	NM_214613.1	ENDOGENOUS	CTCGCTCTCGAGCGCAAATTCCGCCAAAAGCAGTACCTCTCGATAGCCGAGCGTGCAGAGTTCTCCGCCTCGCTCAACCTCACCGAAACTCAGGTCAAGA
Msxl	WHL22_404908_0.1	ENDOGENOUS	TGGCTCTCTTAAATTCTGCTTATTCGCTCCAGCAGGGGTTCTACGCCGCCGGGGTCTTCCCGGCGCCACTATCTAACTATTCGGGCTTTTCTTTAGTCGG
Mta1_1/Mta1	WHL22_580176_1.1	ENDOGENOUS	GCAGTGCAGGCTCTGTGCAACTTGCTGGGTGTACTGGAAGAAATGTGGTGGACTTAAGATGCCCACTAGACTGGATGGGGAACGTCCTGGTAACCTTAGG
Myb	XM_792258.2	ENDOGENOUS	ATGGCCCTAAGCGTTGGTCTCTCATCAGCAAGTTTCTGGTGGGGCGCACAGGCAAGCAGTGCAGGGAGAGATGGCATAATCATCTGAATCCTGATATAAA
Myc	WHL22_687558_0.1	ENDOGENOUS	CCCTCTCTTTGCGGACTCTGACAAACTCCAACGCGTACTCTCTGAGATTCTTGAAGACGAACCGGTATGGATGACACAGAGTTTAACATTTGTTGGTCCC
MyoD	WHL22_295720_0.1	ENDOGENOUS	TAGTCCAGGGTCATATTCATCAGACAAAGCACAGCAATACGGAGATGGTTATGACGTTTCGTCACCCTACGGTTACAATGGTTGCGGGAATGCTTCAAGT
MyoD3	WHL22_531810_0.1	ENDOGENOUS	CCGATGACAACCAACTATACCGAGATCACTTCGACATCAATGACGACCGAACCTCGACATCGCTGAACTCGCTTGACCAGTGGGACAGAAACATATTTTT
Myor2	GLEAN3_12008.1	ENDOGENOUS	CTCGGATGCGAGTGTTAAGCAAAGCCTTCTCCAAGCTGAAGACGAGTCTGCCGTGGGTTCCGCCAGATACGAAGCTCTCTAAACTAGATACACTTCGACT
Myor4	WHL22_49654_0.1	ENDOGENOUS	CATCATCGGTTGAAGGCCCAAGGATATCTTCATCCGGTCAAGAAATGGCCAATGCGATCCCGTCTCTACGCCGGAGCTTCAGCGGACCGTCTCTTAGATA
Ncsl	WHL22_131182_0.1	ENDOGENOUS	AACGGCGAAATACCGAACTGCGCACGCGACGCGGGAGCGGATACGTGTCGAGGCTTTCAACGTGGCCTTTACGGAGCTGAGGAAATTGCTGCCGACGCTG
NeuroD1	WHL22_694980_1.1	ENDOGENOUS	TCGAGACTCTACGCCTCGCAAAGAATTACATCCATGCTCTAGCTGACATTCTCAGGACAGGTGTCGTTCCCGACAACATCTCATTCGCGCAGACATTATC
Nfat	WHL22_538507_3.1	ENDOGENOUS	ATGCTGAATGAAGATTCTGAATGTGGAGACCTTATAGTAGCTGGTGAGGTAAGTGGAGTGGATGATTTGGACCATGGGTATGACACAAACTCTGATTTGT
Nfe2	XM_001187612.1	ENDOGENOUS	AAAGAAGTCAATGAGATGCAGCAGAGGTATGCAGAACTCTGTGAAGAAGTCTTTGCCTCGGTTCAGGATGAGCATGGTAGCCCAGTTGATCCCAATGACT
Nfia	WHL22_579762_0.1	ENDOGENOUS	CTTGGTCATGGTGGTACTCTTCAAAGCGATTCCGCTGGAGAGTACGGACGGGGAAAGGCTGGTCAAGTCGCCCAATTGTACGAACCATACATTATGTGTA
NfIL3	WHL22_733532_0.1	ENDOGENOUS	TGGAGAACGACATCATAATGCTCGAGAACAATGCATCCAAGAGTGAAATTCAGAGAAATGGACTGATTTCACACTCCTCCAAACATCAGCGAGCTCATCA
Nfkb	NM_214654.1	ENDOGENOUS	CCTTGACCCTGTCATATCAGTGCCAGTCTTTGATAGCAAGGCACCCAACGCCACGACCCTCAAGATCTGTCGCATGGATAAGAGTGCAGGATGCTGTACA
Ngn	XM_780649.2	ENDOGENOUS	CTGACGAAGATTGAAACCCTTCGCTTCGCCCACAACTACATCTGGGCCCTGTCTCAGATGCTCAACATGGTGGACAGCAGCGAAAATGGTTGCCCAGGAA
Nk1	NM_001009577.1	ENDOGENOUS	CCAGGATGAACGAATGTCGCCTGACTTCTCGATGGCTCATCACGGAGTCGACACAGCATCGCCGTTCTTTTCTCATCGGTCTCCGGGTCGGTTGCTAGCC
Nk2-2	nk22_742629.1	ENDOGENOUS	ATCTACGACCAGAGTGACAATCCCTATACCAGATGGCTTCAAACTCAAGGGGGCGATGCAGTGCATTACTCATCTTTGGCACAGAACACCGTATCTCACA
Nk7	WHL22_567485_0.1	ENDOGENOUS	CGTGGAGAAATCGGGTTATGAGAAGACGAAACACGACCCAACATCTTGCGACACTCATTTCTTGCTTAGCCATAAACAATCTAAACTGGGGCTAGACGAT
Nkx2.1	NM_214635.1	ENDOGENOUS	CTTCGGCCAACAACCCGTATGCCCACATGCACGTCCCTCAGCTTTCCCACAACTATTGCAACGGATCGGTCGGGGAGCTTAGCCAGCACTACAGCGACCA
Nkx2.5	WHL22_680396_0.1	ENDOGENOUS	ATGTCGTACATGCAGACCTTCGTGCCTCCTTTCACAACCGGTATGTTCCCGGGCAACCCGTCGTCGTTTTCGGTGAAAAGCATCTTGAATTTAGCGGAGC
Nkx3-2	GLEAN3_13047.1	ENDOGENOUS	GGAGATGACGAGAGGTCGACGATCGCCATCTCATTGTTCATCACCGATATCATCAGGAATAGACCAGGATTCGAGATTCGACGACGATGTCCAATCGTCA
Nkx3.2	WHL22_339351_1.1	ENDOGENOUS	TTCTTGCCTAATTCATACGGCTTGGCGCCTCAGCCTCCAGCGGTTAATAACACCATGGATTTAGGACCACCACCAGTGACCCGATTGGTACCGGATAATT
Nkx6-1	WHL22_567494_0.1	ENDOGENOUS	TACTGGCCCGCAAATCTACTCCATTCACCCGTCTGGAGAGACAGTCATTTGACATGCCCGCCAGTGTCATCTTCGTCTCAGAGTTCCCATTGTTCAAGAG
Not	WHL22_632281_0.1	ENDOGENOUS	GCTACGGCAGCGACCGAGGTTCGACGCCGTCGCCGGATTCGTACAATTTCGTCTCTCCGAAGTCGAGCCCGCCTTCAAAGATTTGGAACGCGTCCCGTTT
Nr1h6	WHL22_41005_0.1	ENDOGENOUS	CCCTCGTCCTGTAGGAAGCAAATGCGAATGCGGATGTATCATCCACAACAAGCCAACTCCCGAGAGTGAACCCGTTCCAGTCGTAGAAGTATCGTCATCG
Nr1h6b	GLEAN3_15456.1	ENDOGENOUS	GTTGAGGTGTGCCGAGAACTACGTTCCGGAGCGCAATGTAATCGTTGACGACATCACAGGCAGCGAATGGTCCTTCGAGTCCATGTTGTCATCAGGGTTT
Nr1h6c	WHL22_609334_0.1	ENDOGENOUS	CGCTGCTTACATACGGTTCGACATATACTCGGCTTACTCAGGCCCAGGAACAACTGATGTACACATTGGAAAAAGGATACAATGCCTCAACAGAAGTTCT
Nr1m1	WHL22_595573_0.1	ENDOGENOUS	TGCTTACAGCAGGCTACCTATGTCTACTATCTCTAAGATGCTACGATCAGGACAACCTGTTATATTAATACCTAAAGATGTCTCCAGGGAAGGGAGGGAT
Nr1m2	WHL22_383507_0.1	ENDOGENOUS	ATCGATGCATTATCTCCGTCTGGCGGAGTACACTCAACAGGTCAAAAGAGGAGCGATGACAAATGCTGGGTGTGTGGAGAGAAATCGAATACCTTCCATT
Nr1m3	WHL22_21036_0.1	ENDOGENOUS	TTAGCATGCTTGGCTGTGACTACAGGTTCTGGGACGAGCTCTTTGACTTCTCCAGGAGCTTCAACAACCTCCAACTGATCAAGGAAGAAATTGCTCTCTT
Nr1m4	WHL22_175730_1.1	ENDOGENOUS	CCTCATCGGCTGCTGGATCTCCTGAGACATTATCAGGACAGTCTATGCTTCCTCATCGTACAGGCTCTGGCAACAGAATAGATTTCCAGACGATAGCTTG
Nr1x	WHL22_581390_0.1	ENDOGENOUS	GGAACCAATGTCAATCATGTCGACTCAGGAAGTGCATCCTTATGGGCATGTCCAAAAATGCTGTTCGTTTTGGAAGGATGTCCAAACGAGAGAAGATGAA
Nr2C	WHL22_96335_0.1	ENDOGENOUS	GCGGACAGTCCAGAAACAGCTCTTGTATTCTTGCAGAGGACGTAGTAACATGGAAGGCTGCTGTGAAATCAACAAAACGAGTCGGAATAGCTGTCAGTTT
Nr2e6	WHL22_15174_0.1	ENDOGENOUS	CAGAATGCAAACCTACAATGTTACAGGAGAAAGGCCATGATACTGAAATTCGTGAGGGACACATGAATGTTTCTCCACAGAATTGTGATGATACACCCAC
NtL	WHL22_259272_0.1	ENDOGENOUS	TGAATGCTATGCCCTACGACGATGATAACTTTGAGTCGCCATCGACATCACCACCTACATACGCCGAGCTCACACCCGCTGTCAATCACACTTTCAATCA
Nurr1	WHL22_220967_0.1	ENDOGENOUS	CCCGAAACAAGACGCATCCTCACCGCCTTGTATTGTTCAAACGCCAGAAACCTTCTCATCAAACTATAGCAGTCAACCGGTTTGCACTACCGCCAGCAGC
Osr	GLEAN3_24877.1	ENDOGENOUS	ATAGCACCCTGCGGCGCCTAGTACTCAGCGGCTCCTCGTCAGTGCCATCATCGCGCCAGCACACATCATTGGGGTCTTCGTCGGGGGCACCGCCCAAGAA
Otp	XM_001176278.1	ENDOGENOUS	CCACCGTACTCGATTCACACCGGCCCAACTGAACGAACTGGAGAGAAACTTTGCCAAGACACACTATCCTGATATCTTCATGCGGGAGGAGATTGCGATG
Otx	WHL22_532435_3.1	ENDOGENOUS	CGACTGCGGCGACACCGGTCGATCACCGGTACCATCACACATGGAACCGCCAGGTGGGGCTAGGGTACCATACCCGATGCACCTTTACCCTTACCCGTAT
P3a2	WHL22_405480_0.1	ENDOGENOUS	CCATAGCAACAGGGAAGAAACGCAAGAGACCGCATTCTTTTGAGACAAATCCTTCCATTCGGCGTCGCCAACAAACAAGATTGATCAGGAAGCTGAAAGC
Par1	WHL22_718026_2.1	ENDOGENOUS	AGGTTCTAACTGTTCTTGATGTGCCTGAGTCGATTTCCTCTACAGACAACTCGGGGTCCAAAGTCACCTTGTATAAGATCAGCATGGAGTCCAATGATAT
Pax1-9	SPU_006683_1.1	ENDOGENOUS	TCCTGGTTAAAGACCCATCAAAACTAAGCGCAAATTATCGCCAGCATGTCAGGTTTCGATTCGACGTGGTTGCCATGTTCGAAGGCTTTGGAGTGAATGC
Pax2/Pax2-5-8	XM_788689.1	ENDOGENOUS	CTACCTGATGTCGTTCGCCAACGCATCGTCGATCTCGCACACAGCGGCGTCAGGCCGTGCGATATCTCAAGACAACTACGGGTTTCACATGGATGTGTTT
Pax4L/Hypp_886	XM_001200264.1	ENDOGENOUS	AGGGACAAGTTCACTTCCCGTCGGTCCCTAGAGAGAACCAGTGTTATCCTACTAATAGCATGATAGTGGGGAATCCAGATCTTGAGACTCAATGGGCGGG
Pax6_1	WHL22_585512_0.1	ENDOGENOUS	TTCACTGCTCAACAGATAGAGGAACTTGAGAAAGAATTTGAACGAACACATTACCCAGATGTCTTTGCACGAGAGAGGCTGGCACAGAAAATTGATCTAC
PaxB	AF016886.1	ENDOGENOUS	GACTCGTGATTCCTTTATCCGAGTCGGCAGGGTTGCACACATTGACACCTGTGCAGAGTGATACGAACGTAAGGGGCGCTTATACGCGAGTGGTTGAAAG
PaxC	GLEAN3_00276.1	ENDOGENOUS	CGATGCAGCTTCCGCACCTAATGCCACACCAATCGCTCTTACCTCATCCTGCGATCCCACATCCCGCCATGGTGCATCCAAGATTTGTTCTTCCAATCAG
Pbx/Pbx_1	WHL22_75202_0.1	ENDOGENOUS	AAACGAAGAAACTTCAGCAAGCAAGCAACAGAGATCCTCAACGAATACTTCTACTCCCATCTTAGTAATCCATACCCAAGTGAAGAAGCAAAAGAAGAAC
Pdgfr/vegfrL	WHL22_240520_0.1	ENDOGENOUS	CAGCCGCTGACTCTCAAGGATCTTATCTGCTACTCATACCAGGTTGCTAGGGGCATGGAGTTCTTGACTTCTAAGAAGTGTATTCACCGTGACTTAGCAG
Pea	XM_780608.2	ENDOGENOUS	TGGAATGCGGCAGGGCGTTCTATGATGATGCAAGCGTACCGGAAAAGGCTCAAGAACAACACAATGAGCCGAGGCATGAGGTGGTGCGAGAAGGGCCTCT
Phb1	WHL22_302399_0.1	ENDOGENOUS	ATGTTCCCAGATTGTGAAGCCGATAGACAAGGCTCTCCGTCAGCTGAATTCTTTGGAGATGTGATGAAACATGATAGAAGCAGCACAGGACGTTTACCTA
Phb2	WHL22_521451_0.1	ENDOGENOUS	CGATATGGACGAAAGAGCGTCGCTGGACTCTTTCCGTGATGACCAACAGTCACCCTTGTCCGGTTCGTCGCCGCTTCACCCTCATCATCACAACGAAAAC
Phox2	WHL22_632079_2.1	ENDOGENOUS	GACAACCTTTACCAGTGCACAGCTCAAAGAGCTCGAGAAAGCCTTTAATGAAACCCATTATCCGGACATCTATAAACGAGAGGAATTAGCCTTGAAGACT
Pitx1/Pitx1_1	WHL22_704986_1.1	ENDOGENOUS	ATAAGGGACGATCCTGACGCCGTGATTTTGGATGATAACGGTGAGGAAATGAAAGATGGAAATTGTGAAAAATCGTGCAACGATCCCGACGCGGACGACG
Pitx2	XM_777251.1	ENDOGENOUS	GGTGTGAAGGGTGGTCACGACGATGGCGACGATTCGGACAACGACCAGGACAACGGCAAGAAGAAGCGTACTCGTCGACAACGCACACATTTCACCAGCC
Pitx3/Pitx3_1	WHL22_11231_0.1	ENDOGENOUS	CGATGACGAGTCAACCGATGTGCTTCAATCCGCCGACGACTATAAGCTCGACCTTCTCTGCAGCGACGCCCGTCAATGGCGTCGGCCAGCAACTGAACTC
Pknox	WHL22_655290_0.1	ENDOGENOUS	TTTGTCAACAGACTGAAGAGAGAGGGCAGCACATTCTTCATTGAAGATACAGAGATTGATACATTAATGATCAAAGCAATCCAAGTACTACGAATACACC
Pmar1b	GLEAN3_14721.1	ENDOGENOUS	GTTATCGACTTGGCCGTCATCGGTCGTAAGCGGAAGAGATCGTGCGACACCGTTGAGGTCGACCAGACCACACCACCTACCAAGAAGATGAATTCCGTTT
Pmar1c	WHL22_462256_0.1	ENDOGENOUS	CCACCGTCTTCACTGAGTTACAGCTACAGATTCTAGAGACGGCGTTCAACGACAACCAGTATCCTGATATCAATACTAGAGAACAACTTGCTTCAAGTCT
Pnr	WHL22_485384_0.1	ENDOGENOUS	CCAGAGATACGGGGAGTGAACCTTGTATGAAGCGTATATGTCCGGGTTTGACGTGCACAGTTTGCGGGGATATCTCGAGTGGCAAACACTACGGTATCTA
Pou4f2	WHL22_738139_0.1	ENDOGENOUS	AGATAATCGAAATTCACCTGGTATCCTTGACAACGGAGACAAAAAACGAAAGCGAACGAGCATCGCTGCTCCTGAGAAACGTTCCCTTGAAGCATACTTT
Pou6/Hypp_2286	WHL22_701564_0.1	ENDOGENOUS	ACAACATCTGTTCCTAGTTTAGTAACAACGCAGAATAGTCAAGCACTGCCCTCGCTTGCCACAGTAACGCAAGGTCTGATGCGTACCTCAGCAAATCATC
Ppar1	WHL22_46852_1.1	ENDOGENOUS	AAGGTTTCTTCAGAAGAACACACAGAATGAAGCTAGTCTATAAACCATGTCCTTTCGTCAAGACAGAACCATGCAAGATCAACATAGCAACAAGGAATAA
Ppar2	WHL22_44643_0.1	ENDOGENOUS	AATAGACACCGTCGAAACCACCGACGACTATTTCTTAGAAGTCAAGCCTGAAAATCACCCATTCGAAGTGGACAATGATGTCGAAGACATGGAGGCTTCT
Pric	WHL22_636100_0.1	ENDOGENOUS	CCCATACCTATCACCCTGTCAGCAAGTATTTGTAACCAGTGTGGTGGTGGGATCAGTGCGGGAGACATTGCTGTGTTTGCATCACGAGCCGGTCACAATG
Prox1	XM_776485.1	ENDOGENOUS	TTTGTGCAGCGATACAGAATCACAAGATTCATTTGCGCAGGACAGAGTGGCGGAGGATCGCAGCAGTTTGCTTTATTCGGAAGAAGATATTGCGGAGAGC
Prx1	WHL22_486796_0.1	ENDOGENOUS	TCATCACCATCATCATCAGCATCATAATGGTGGCCGAGGGTTCTCGGTGTCTCATCTTCTAAACCTGCAGGATGTAAGCGGGTTTGGCGATCACGGTCAC
Ptf1a	GLEAN3_02677.1	ENDOGENOUS	TACATCAATTTTCTGGCAGAGATGATCGAGAACGAGGGAGCTGACCTGGAGTCGCCAGCGACAAGTCCGGAAGAAAACCAGAAGAAAGTTATCATTTGCC
Pu1	WHL22_15960_1.1	ENDOGENOUS	GTTATGGCTGGAAGGTATGTCACCGCGAGGTTACGACATCCAAAGACATCTACTAGATCTTGAGAGGTCCAAGCAAACAATGCTCGAACAATTGATTGAC
Rar	WHL22_595420_0.1	ENDOGENOUS	TTCCCGTTTCAACCCTCAAGATGCCAGTGTGACCTTCACCACTGGATTGACCCTAACTCAAGGTCAACTCAAGGCTGGTGGCTTTGGTAGTCTCCTTGAT
Rara	WHL22_376236_0.1	ENDOGENOUS	CTTGTATTCACTGGAGGACATCCCAGATGTAGACCTCACCTTCCCAGATGAAAGCTGTATTGATAGTTTCACTGATCCGTCCAACTCCCTTGGTGAGAGT
Rel	GLEAN3_12203.1	ENDOGENOUS	ATCGTCTGGTAGGGGATGGTTGCAGAGATGGTGTATGCACCAGAATGATTGATCCACAAAGACCAGAAGTAGTCTTTCATAAGATTGGAGTGCAGCGTAC
Reverb	GLEAN3_17492.1	ENDOGENOUS	TCAGATGAAGACGGAGCAGCTCATACTAAGCATCCATGAAGCACAGAAGAAGACCTTATGGGATTGGGGCATCCTGCAATGCAGGAGTTATAACCTTCTA
Rfx3/Rfx2	WHL22_19679_1.1	ENDOGENOUS	CCTGCACAGACAACCATCATCGCAACACAGCCAGTCTCCTTTTACTCCATCCAGCCCACCTCGCACACCATCCAATCAAATCAACAGTTCCTGCAATTAG
Rhox3	WHL22_277630_0.1	ENDOGENOUS	CCATGTCTCAGTGGTTAAAAAACGTACCTTCTCCGAGATGCTGGACGAGAGTTGTGTTGACGAGGGGAGGAAATCGTACTCGCCTCAGTCTCACAGAGTA
Riz	WHL22_63053_1.1	ENDOGENOUS	CAAAGAAGAGAACAAGGGTTGGACAAAAGTCTGTGAAAGCACCAAAATTAGAGGGAACTCCGCGTTCGATGGATGGAGATTTAGAGATTCCAGTCGATGA
Rora	WHL22_499606_0.1	ENDOGENOUS	CTGGCCCATAAAGCCGTGCCAAAGTCTTCCGGTGCAGTCTTACCAATTCGGTCCCACGCTTCCCTCCCGTCTTGGATTAAATCGGAAGAAAACAGGCCGA
Rreb1	GLEAN3_09642.1	ENDOGENOUS	CACCATGTGTGGTAAGAAGCTGAGTTCTACCAGTTCCTTGGACCGCCACATGTTGATCCATTCTGGAGAGCGTCCCTTTACATGTCCTCTGTGCGCCATG
Rrm/P53L/Pink1L	WHL22_747798_0.1	ENDOGENOUS	AGCATGGTGCGCGAAACCAGGCATCTTTGGGTTGGAAATTTACCGGATAATATTCGAGAAGACAAAGTTATAGAGCAATTCAAACGGTATGGTCGCGTGG
Runt1/Runt1_1	NM_214614.2	ENDOGENOUS	CCGGTACGGAGGAACAACCTACATAACAGTTATAAGATGGCCGAAGGGGGCCAGAGGAATAAGGCCTCATCCGTCTTCAAAGGAGGAGAACGGTCTATTG
Runt2	WHL22_425096_0.1	ENDOGENOUS	CTAGACCAAGACGACCAAAGTCAAAGCATGATGATCCTCTGTGCTTCTCATCGATCATTGACACAGGCCACGCCCATTCTTATGGGTTGGTCATCTCTCA
Rx	GLEAN3_14289.1	ENDOGENOUS	GCACGCAGCAGCGGTCGCTGTCGCTGCAGCCGCCAGCCAAACAGCTATGTTTCCTTTGCTCAGCCCGACTCATCTCACATCGCCTCCTGGCCGCCCTGGG
Rxr	WHL22_717794_2.1	ENDOGENOUS	ATTATGGAGTCTACAGTTGTGAAGGTTGCAAAGGGTTCTTCAAGAGGACGGTACGGAAAGACCTCACGTATACCTGTCGGGACGATCGTAACTGTATGGT
Sage_1	WHL22_633149_0.1	ENDOGENOUS	TATGGAAGACACACTGTTGCTAAAGCAGGAGCATGATGATGATGTCGTTTTACAACAAAGTCCTCTCGATGAAGACCAGTTAAACGGTCTTTCAGAGTCA
Satb1/Mib1_1/Hypp_2193	WHL22_589656_2.1	ENDOGENOUS	CATCGTGCCATCAACGTTACAACTCAGAGATCTTGTCAGGGTAGCCTTATCCAAGCTGGATTACCCACCGGAAAGAGCGAAAAATGCAACAGGTGTTATT
Scl	XM_787384.1	ENDOGENOUS	ACCGGTGCTGGAGCGGGTAGGCTCGGGTAAAGTCGTACGCCGAATCTTCACCAATAGCCGAGAGCGATGGCGGCAGCAGAATGTTAACTCTGCATTTTCC
Scml1	WHL22_128919_0.1	ENDOGENOUS	TGCTTCAGCCTCCTCTTGGTTTCAGAATGAATGCCTCATCGTGGCCCATGTTTCTACTGAGAACACTCAACAATGCCAGCATAGCTCCGACACAAGCATT
Scratch	WHL22_758741_0.1	ENDOGENOUS	CAGCCCTACCCTTCCTCATCATGGAGTAAGCGTCACCATCAACAATGGTTACATCCACGATATCACTCCATCGCCGTCTTCTCCTCCTAGTGAGCCCTTG
ScratchX	GLEAN3_15640.1	ENDOGENOUS	CATGTGGGACTGCTTTGCAGCAGAAACAGCCATCCAGAGTTACTATGGTTACTCCAGCGTTATTCAAATTCCATCGGCGAGGTCTGTTGTCTCAGTGCCC
Sfrp1/5	WHL22_146031_1.1	ENDOGENOUS	CCTCAGCCTGTGTCAGAACATCGGATACACTCGTATGCGAATGCCGAATCTTCTGGAGCACGATTCCCTAGATGAGGTTAGAAACCAAGCTAAAAGTTGG
Shr2	XM_777791.2	ENDOGENOUS	AGCACGCTAGCCAGCGTAGTCACATCCTTAGCCAATATGAACAAGAAGACGGAAGAAGGGCCAAGTCATTCACAACAGATCTATTCTCCATCTCAGACCC
Sim/Sim_1	WHL22_424996_0.1	ENDOGENOUS	GAAGGTCTTGGTGATTCGTGGGGTAGCCGCAACATCTCGACTCTAGATCACATGACCAGGGAACTAGGCGCACATCTTTTGCAGACCCTTGATGGTTTTA
Six1/2	six12_742614.1	ENDOGENOUS	GGTTGCCTGCGTCTGCGAGGTTCTCCAACAATCCGGCAACATCGAGAGACTTGGCCGTTTTCTCTGGTCGCTACCTGCCTGTGAGCATCTCCACAAGAAT
Six3	XM_776603.2	ENDOGENOUS	AAAGAGAGAACGCGGAGTTTGCTCCGGGAGTGGTACCTCCAAGACCCTTATCCTAACCCTACCAAAAAACGTGAACTGGCTCAAGCCACAGGACTTACAC
Six4	WHL22_121462_0.1	ENDOGENOUS	CAACGCTGGGATATCATTACCCGTGCCCACCAGCTTGCTATCGAATGTAGAGAACTTAACATGTAGTAAAAGCAAGGAAGTGGAATGCATGAACTCGCAA
Slc16a4L_5/Pric	WHL22_635901_2.1	ENDOGENOUS	GGTGCACTTGTGAGGCATTTTGGTGTTCGTTGTGTGATGATTGCTGGTGCCATCCTCTCTGCATCTGGCTTCTTGGCTGCTTCATATGCTCCCAACATTA
Smad_ip	sip_742605.1	ENDOGENOUS	CAGCGACACTGCAATCATCTATCCTGAACCTGTAGAAGACATGGACGGAGTCAATGGCGATACAGATGACCCTGATACTCCTGAAGGAAATGACAACGAA
Smad1/5/8_1/Smad1/5/8	WHL22_347626_0.1	ENDOGENOUS	CTTCACCGATCCATCCAATAACCATGATCGCTTCTGCCTGGGTCTTCTCTCTAATGTCAACCGCAATTCCACCATAGAGAATACAAGGAGACACATCGGA
Smad2/3	GLEAN3_17642.1	ENDOGENOUS	TGGATTCACTGACCCATCAAGCTCTGAAAGATTCTGTCTTGGTCTTCTCTCTAATGTCAATCGAGATCCTCAAGTTGAACAGACACGCAGACATATTGGT
Smad4	XM_001181042.1	ENDOGENOUS	TGCATATCACTATGAGCGAATTGTGTCACCTGGTATTGATCTGACTGGGCTCACATTACAACACACAGCTGGCCCTCCACGTGTGGTTAAAGACGAGTTT
Smad5	GLEAN3_00739.1	ENDOGENOUS	ACGCGTTGTTAGGGGGCGTGCCGCTCGCCTTCGTTTCACCATTCTTCGAGAACGAATACACCGGGACCTGGCCGATACGGCGTCATTCTTCAACGAGATT
Smad6/7/Smad6/7_1	WHL22_579194_0.1	ENDOGENOUS	TTTATGTTGCCAGCTATTTCGTTGGCCAGAACTCAAGCATGGAAGCGAACTCAAACGGCTCAAATTTTGCTGCGAAATTAGCCAACAAGGCGACGAGGAA
Sna	AY372519.1	ENDOGENOUS	CCCGTCAACATTCCGCATCCAGTTATCCACAAACCCGAGCCTCTCCAGGCCATTCCCAACCCATCGGCCTACTGGCGACACCATCCGAATGTGATCTACA
Soxb1	NM_214474.1	ENDOGENOUS	ATGATGCACCACGCACCGTCTGGCACCTCAGCCGCCAAGTCCGAACAAGCGTCGATGCCAACAGAGCGAACGCAGTCAGCAGCCACCGCCGTCTCCGCTG
Soxb2	NM_214473.1	ENDOGENOUS	TGCCTTTATGGTTTGGTCAAGAGGACAGAGGAGGAAACTTGCTCAGGAAAACCCTAAAATGCACAACTCCGAAATCAGCAAGAGGTTAGGAGCCGAATGG
SoxC	XM_792991.2	ENDOGENOUS	GCTGCTAAGACCACCAGCAGCAAACCAAAAGCCAACAAGCCCAAGTCATCATCGAAATTGACGAAGATGAATGGCATCGTGATCGACCAGATGCACCCGC
SoxD1/Sox6L	NM_214472.1	ENDOGENOUS	ACTATGAGGAACAAGCCCGACTTGACAAAGCTCATCTGGAGAAATATCCGGACTACAAGTACAAGCCGCGCCCTAAGCGAACGTGCATCATCGACGGCAA
SoxE	GLEAN3_16881.1	ENDOGENOUS	GCTGGTGTCGATGTCCGTGACTTTGGTGGCGACATCATGGGCATGGAGGAGTTTTCATCGGAGGAGCTGGACCAGTACATCGTGCAGACCATAGCTAGTG
SoxF	GLEAN3_14170.1	ENDOGENOUS	ACAGTCCTGGCATGGTCATCAAGTCTGAACCAGGGGTATACGAGTTCCAGCAGCAGTGTGTGGTAGATAACGCTGAACTGACAAACCAAATGAATGTAAC
SoxH	WHL22_173047_0.1	ENDOGENOUS	ATGGCTAACGTTATGATGCCAGGACCACGAGAAAATATCAAAGATGCAAAAACACCAACTCAATCAAAGGTTCTAGTGCCTAAAGCTGTGACGATTACAA
Sp2/Sp2_1	WHL22_380228_0.1	ENDOGENOUS	TGGTGGCCCGATGTACATTGAAGTTGGCCCTGGGGGAAATATTCCATCTTCGTCAGTGGGCGGAGCTACTCCAACTAAGTCGATTAATGCTGCTAATATT
Sp5	GLEAN3_24189.1	ENDOGENOUS	AGTCTATGGCAAGACCTCGCATCTCAAAGCTCATCTGCGTTGGCACACAGGCGAGCGACCCTTCGTTTGCAACTGGCTTTTCTGCGGGAAGTCGTTCACG
Sp8/Sp8_1	WHL22_384609_0.1	ENDOGENOUS	CCCGCATCTCTGTGGACATTCTGCTTATGAATCGTGGCTGAAAGCAGCAACTTCAGCGTCTATGTTATCGCGGGAGAACGGTGTTCATGGCTTCAGTCCT
Spalt	XM_776283.2	ENDOGENOUS	ACCAAGGAGCGTCCATTCCGCTGTGATTGCTGTAGCAAGGGATTCTCCACCAAGGGTAACCTCAAGCAGCACATGCTGACTCACAAAATCAGAGATATGC
Spz12	NM_214616.1	ENDOGENOUS	GAGTGTCTTCATGGAGTGAGGCCCTACGAATGCAAAACTGCGGGAAACGGTTCGCCCAGAAGAGCTGTCTTACGCGTCACACCAAGATCCACACCGGAGA
Srebp	WHL22_192617_0.1	ENDOGENOUS	TCGGTAATGAATTCGGATCCACATCTAAATTCTGTGAAAAAAGAGGAGGATGAAGATGCTTTTCTTGATGACCTTGATCTGCAAGATGAGGACATGAGTT
Srf	GLEAN3_27774.1	ENDOGENOUS	GAAGCTGAAAAATGGTATCAGGGACCATGGATCATGTTTACCGGACAGTGACAGTAGCTCTGTTGGTACGGGCTCCGAGCTAGCGGACCGGGACCATGAC
Stat	WHL22_738007_3.1	ENDOGENOUS	CACTGGATAGAGGCACAGAACTGGAGTTCAATTGACATTGATAACCCAGTGTTTGAGCCTGATGCTATTGATCTACTTCATGGGATGATCAAACAGGTCC
Tbr	WHL22_503644_0.1	ENDOGENOUS	AGAAGAATTACAACACACGACTGATCAGGGTAATGAACACGTTGCTGCAACAAATCCAACTAAGTTTCAAAAGACGACGGAACCAGAGGAAAGCGATAAA
Tbx1	WHL22_21153_2.1	ENDOGENOUS	GATTGTCACAAAAGCCGGCAGACGGATGTTTCCTACCTTTCAAGTGAAGATCTCTGGGATGGACCCTATGGCCGAATACATCCTTATGATGGACTTTGTT
Tbx2-3	GLEAN3_23386.1	ENDOGENOUS	TCCATTCGCTAAAGGTTTCAGAGATACAGGGGCAGGGAAGAGAGAGAAAAGGAAATACATTGGCGCGACGGGCACATACGAAATCGACCACGGTGATGAC
Tbx20	WHL22_730224_0.1	ENDOGENOUS	TCGTGCAATCGCATCACATCCTCCAACGCAATCATCTTCAGCGACAACAACAACATCATCATCATCATCTGCTTCCGCAACAACACAGCTTGGTATCACT
Tbx4	WHL22_625687_0.1	ENDOGENOUS	TCAGAGCGAGCAAAAGCCTTTGCAATAGACTCCATTTTGTCATCGACTAAATCTAGTGCAAAATTAGAAATCGACGATGTGGACAGTGGAAAGCCAACAT
Tbx6/16/Tbx6/	XM_791917.2	ENDOGENOUS	ACGGTTGCGATGCGAGGTTGTCTGATTATAACACGGGAAATGGAATGGTCGATACGTTATCGCCCTGTTACACGCAGGACGGTGTCATGGATGACAACGG
Tead4/	GLEAN3_21210.1	ENDOGENOUS	TGAGATCTCGCGGTCGCCCATGTGTGAATACATGATCAACTTCATCCACAAACTCAAGCATCTCCCAGAGAAGTACATGATGAACAGTGTTCTAGAGAAC
Tel	XM_791264.2	ENDOGENOUS	CAGCGCATGTTCGAGAAACAACCCTTGCGACTTCCCGGCGGGAAAAACCTCCACGACAACTTCAGCGAGTCGGTGATGGATTCCTCTCAGGTTCCGCCGT
Tgif	XM_775847.2	ENDOGENOUS	AGCTCTACCTATCTCGCTTGGCTAACCTCACTCTTCTCCAGGTGTGCAATTGGTTCATCAACGCTCGAAGACGTATCCTGCCAGAGATGATTCGTCGCGA
Thrb/Thr	WHL22_211956_1.1	ENDOGENOUS	AAGCGAGGCAGAGAAGAAATGTTGAGACAGACTGGTCTAATTGCTAATAATCAGCTAACAGATCATGAAGAGGCTTTGATCAGAGCTATCTTAGTAGCTC
Tle1/Groucho	WHL22_510742_1.1	ENDOGENOUS	AACCTGGGCAGCCATTCAAATTCACAATTCCAGAGTCATGTGATCGAATCAAGGAAGAGTTCAGCTTCTTACAGGCACAGTATCATACGTTAAAAATGGA
Tll/Tll_1	GLEAN3_27487.1	ENDOGENOUS	TTCATGAGTATCAGATGGGTGAAAAACGTTCCCGCCTTTATCGGCCTACCATACTCAGATCAGCTCACGTTACTGGAAGAGGGCTGGAGAGAGTTATTTA
Tlx3	WHL22_207227_0.1	ENDOGENOUS	CCTCCTCTTAACCCGAGAGTTGAGCGACCACTAGCCTTCAGCATCGATCGGATACTTGGTCTCCCAGGTTATACATTCCAAACCAACAACCCACTTCATC
Trh	WHL22_74366_0.1	ENDOGENOUS	TGATGGGTTGTTCTGTCTTTGACTATGTGCATCCTGGAGATCATGCAGAGTTAGCTGAGCAGCTTGGAATGAAGCTACCACCCAATAAGACATCTTCATC
Tsc22d2	WHL22_509140_0.1	ENDOGENOUS	GGCTAATAAACAAGATCCAGATCCAACGTCAGACACAGAGCAGAATGTTAATGTGGATATGACTAACCAGAGATCAGGCAGTAAAAAGAAAGCCTGTTTT
Tulp4L_1	GLEAN3_16617.1	ENDOGENOUS	GGGTGGAACTCAGCCAGTAGAGAGTATCAGTGCTGTCAAGTTCTACGATACGACCGGACACCTTCGGTTTACACTTAACATTCCATCCCAGAGACCACTG
Tulp4L_2	WHL22_608861_0.1	ENDOGENOUS	CACCATGGATTCCAACAATCACAACCTAGTTAGTGAGCTGACTCAACAGAATAATGCCGAAAGTCAAACCGTTGAGGAGGGAGAGACTGATTCGATTCCA
Twi	WHL22_118674_0.1	ENDOGENOUS	TCAGATAAACTGAGTAAGATACAGACTTTGAAGCTAGCATCGAGGTATATTGACTTTCTGTTCCAAGTTCTAAAGAGTGACGAGGAAGATCAAAAGATGG
Unc4-1/Unc4.1	XM_001203119.1	ENDOGENOUS	AGCGAGATCGATTCAGAATGCATGGACAGTATGAGTATTGATACAACGGAGGAGCAGCGAAAACTCCCGGATTCGCCGCGCTTCAAGTTAGCGGCACGAA
Usf	WHL22_467508_2.1	ENDOGENOUS	TACTTGATCAGACACTAGACCAAGGACCACAAGACAAGGATAAAGATTTAGAAGAGGAGGTTACAGTACATCTAACAGCAGATGGAGATCAGGTTGTTCA
WHL22.290173.0	WHL22_290173_0.1	ENDOGENOUS	GAATTCATCATCAACTCACGCCCTGATATCACTACTAGAGATCGGCTGTCACGCACACTCAAACTCAGTAACCTCTTGATTCATGTTTGGTTCCAGACCC
WHL22.767290.0	WHL22_767290_0.1	ENDOGENOUS	TCCATGGAATGGCTGGGTCAACTGAATATACCAGCATCTTTGAATGGAAATTCTCCAAATGGTAAGAATGGACCTGGATCTACCAATTCGTTGGACCCAT
Whsc1/Trx	WHL22_117840_0.1	ENDOGENOUS	GCACACCTCCTGATCAGATGGGCACTCCTATAAAACAGAGTTCAGTTATTCCAACTCCGCCTTCTGATTCAGGACCCTTTGACACTTCAGAAGCGATGTC
Xbp1	WHL22_490709_0.1	ENDOGENOUS	CGAGTCACCTGGGTCCGCAGCACTCATTTTTCCTCCGCAGCAGGAATCGACTCGACTCTTCCTCACCTTCCTGTCGACGTTGCTGATGTGGAGTCTGACG
Yyi	WHL22_224218_0.1	ENDOGENOUS	CCCAAAATGGCGGATGATCCGGACATCATTGACACCGAAATTGGATTACCAGTTCAAGAGGTGGAGATTGAGAGCATACCAATGGAACATATTGAGGGTA
Z111/Glis1_1	WHL22_242915_0.1	ENDOGENOUS	TCGAAGAAGGTACCGAAAATGGATACAGGAGAAGATAAGAATTCTCGGATTCTTTCTCAGAAGTTAGGTGATGTCAATGCAGCAGATTTACCAGAAGGCC
Z13/Z474	WHL22_407274_0.1	ENDOGENOUS	ATCAACCGTTGTTAACTGGCTGATTTCATCGTCGTCATCCTCGCCAACCTCAACGGCTCCACTTAGCGGTAGCATTAGCTACGGTCCCGTGCCTACGAAC
Z166/Rxr	XM_788753.2	ENDOGENOUS	GAGGTTCACGTGCGACGTTCCCACAGCGGTAAGCGTCCTTTCGCCTGTGACATTTGCCAAAAGACGTTCGGCCACGCGGTCAGTCTCAGTCAGCACCGCG
Zhangfei	WHL22_126978_1.1	ENDOGENOUS	ATGGTCGAGAGTGCTTTATCTCCGCCGTACGACGGGAGCGAATTTCAGGAGCTATTTCCTGAATTGACAGGCGTGGAACCAGAAGAAATGGTTGACATCG
Zic/Zic2	GLEAN3_28583.1	ENDOGENOUS	CTCGGCAGCCGAGACCACCGCGCTCAGCTCGGGCTTATCTGATAGCACGGGGATGACGCTGAACATGAATTCCTACGGCATGGACACCTCTCATATGACG
POS_A(128)	ERCC_00117.1	RNA	TCAGGCCTTGCCCTTACTAATGGCGCGTTGTAACGGGCCTTGAGGGAATGTCACTATTGAGGCACCCGTTCGACCCTCAGAGATATACCATTCCGCCTAT
POS_B(32)	ERCC_00112.1	RNA	ATGAAAGCGCTGCTACTATGATAAGAGTACACGTACAGGTCTCGCCCGATTGGATTATGGCGAGCTGCCGCATTGACGGACATACCTTTGAACGTAATCG
POS_C(8)	ERCC_00002.1	RNA	GCCGCTTTCGCTCGGGTCTGCGGGTTATAGCTTTTCAGTCTCGACGGGCTAGCACACATCTGGTTGACTAGGCGCATAGTCGCCATTCACAGATTTGCTC
POS_D(2)	ERCC_00092.1	RNA	TACCTGGCATTTGGGCACTTCTTGCGTTTAAGCGGGAAAGATCGCGAGGGCCCGCTATTTGCGATACTTCCCATGTCGGTGCCGTCGCCTCTATGTACTC
POS_E(0.5)	ERCC_00035.1	RNA	GGTTGAATTTGAGCGGATGGGCTCAACTGCGTCGTAACCGGTAGATACAGGGCATACGAGCCTCCCTATTTAACGGCATCATCCCGCGTAGTGCTGGTCA
POS_F(0.125)	ERCC_00034.1	RNA	ACGAAGCTGTTCGGCCGCACGCAAGTACCTCCCACTTAGAAAGCGAATAACCCAACGACCGTGTTCAACCCTGGCCGTCTCTCAACCAGGTATGCAATCA
NEG_A(0)	ERCC_00096.1	RNA	AACCGCCGCATACGGCCGATTGTCGCAGCCCGGGTCGATTATAACAACGGTGCAATCTCAGCTAAACCGACGCAGTTTTGCTCCTTGGATTCTGAGCCCG
NEG_B(0)	ERCC_00041.1	RNA	GCACTGGCATTGGTCGTTTCAGGAGGCCATACAGAACTGGTTTATATGAAGGAACATGGATCATTTGAAGTCATTGGGGAAACCCTTGATGATGCGGCAG
NEG_C(0)	ERCC_00019.1	RNA	GTACAGGCTGCTGGCTCATGTTTCCTTCTACGCTGCACTTGCGGGCATAGAGGTCGGTTGCGATCTATATTCGGAGATAACTATTCACCCAGCGCCACTC
